# Developmentally regulated generation of a systemic signal for long-lasting defence priming in tomato

**DOI:** 10.1101/2023.10.09.561512

**Authors:** Katie Stevens, Michael R Roberts, Katie Jeynes-Cupper, Marco Catoni, Estrella Luna

## Abstract

Tomato plants can be chemically primed to express long-lasting induced resistance (IR) for the protection of fruit against pathogen infection. Here, we determined that priming results in maintenance of IR in fruit and progeny of tomato plants only when initiated at an early developmental stage. Global DNA methylation analysis revealed seedling-specific changes, which occurred in the context of lower basal methylation, suggesting a greater epigenetic imprinting capacity of young plants. Remarkably, IR was found to be transmissible from primed rootstock to grafted unprimed scions. In these scions, we identified a subset of mobile 24 nt small RNAs associated with genes with enhanced expression in response to *Botrytis cinerea* infection in fruit, suggesting the functional association of a systemic signal with long-lasting IR and priming. Through integrated omics approaches we have identified markers of long-lasting priming in tomato fruit which could also serve as targets for durable resistance in other crops.
