## Supplementary material for "Developmentally regulated generation of a systemic signal for long-lasting defence priming in tomato": Supp Table 1

### Sheet: Sheet1
Gene	DMR direction	Methylation context	Log2FoldChange	Overlap	ITAG 4.0 description
Solyc01g095960.4	Gain	CG	6.72247	BABA2 T1 primed and T1 DMRS	O-acyltransferase WSD1-like
Solyc01g097390.4	Gain	CG	1.20254	BABA2 T1 primed and T1 DMRS	NAD(P)-linked oxidoreductase, aldo/keto reductase family protein
Solyc01g099660.4	Gain	CHH	2.32827	BABA2 T1 primed and T1 DMRS	Heat shock protein 70 family
Solyc01g163210.1	Gain	CHH	1.31683	BABA2 T1 primed and T1 DMRS	Unknown protein
Solyc02g069260.3	Loss	CHG	1.04938	BABA2 T1 primed and T1 DMRS	Argonaute2a
Solyc03g070380.3	Gain	CHH	1.268	BABA2 T1 primed and T1 DMRS	Methyl esterase 1
Solyc03g098010.3	Gain	CHH	1.70092	BABA2 T1 primed and T1 DMRS	phosphate starvation inducible gene TPSI1
Solyc04g006980.1	Gain	CHG	1.59203	BABA2 T1 primed and T1 DMRS	TCP transcription factor 22
Solyc04g077810.1	Gain	CHH	1.1609	BABA2 T1 primed and T1 DMRS	ZCF37
Solyc06g060560.3	Gain	CG	-1.47849	BABA2 T1 primed and T1 DMRS	hypothetical protein
Solyc06g066680.3	Gain	CHH	-1.67284	BABA2 T1 primed and T1 DMRS	Mitochondrial carrier protein
Solyc06g070990.3	Loss	CHH	1.34296	BABA2 T1 primed and T1 DMRS	WRKY transcription factor 74
Solyc07g009380.5	Gain	CHH	-1.1852	BABA2 T1 primed and T1 DMRS	xyloglucan endotransglucosylase-hydrolase 2
Solyc07g055950.3	Gain	CHH	1.77846	BABA2 T1 primed and T1 DMRS	Protodermal factor 1
Solyc08g077170.3	Gain	CHH	-2.0805	BABA2 T1 primed and T1 DMRS	Protein NRT1/ PTR FAMILY 7.3
Solyc08g077900.3	Gain	CG	1.41342	BABA2 T1 primed and T1 DMRS	Expansin-like B1
Solyc08g079235.2	Gain	CG	1.07145	BABA2 T1 primed and T1 DMRS	Unknown protein
Solyc08g080090.3	Gain	CG	-1.0335	BABA2 T1 primed and T1 DMRS	green flesh
Solyc08g160370.1	Gain	CHG	1.54112	BABA2 T1 primed and T1 DMRS	Unknown protein
Solyc09g014820.3	Gain	CHG	2.29586	BABA2 T1 primed and T1 DMRS	Protein LURP-one-related 15
Solyc09g072610.3	Loss	CHG	1.12097	BABA2 T1 primed and T1 DMRS	Long-chain-alcohol oxidase
Solyc09g090500.3	Gain	CHH	1.76135	BABA2 T1 primed and T1 DMRS	Cyclopropane-fatty-acyl-phospholipid synthase
Solyc10g008200.4	Gain	CHH	1.8335	BABA2 T1 primed and T1 DMRS	Tyrosine aminotransferase
Solyc10g074440.2	Gain	CHG	1.47515	BABA2 T1 primed and T1 DMRS	Chitinase
Solyc10g086710.3	Loss	CHH	1.14691	BABA2 T1 primed and T1 DMRS	PAR1
Solyc01g008260.5	Gain	CHH	-1.37174	BABA2 T3 Primed and T3 DMRS	E2F-associated phosphoprotein
Solyc01g067090.4	Loss	CG	1.85921	BABA2 T3 Primed and T3 DMRS	Arginine-glutamic acid dipeptide repeat protein
Solyc01g080490.2	Loss	CHH	-3.59611	BABA2 T3 Primed and T3 DMRS	DUF679 domain-containing protein
Solyc02g070780.5	Loss	CHH	2.13856	BABA2 T3 Primed and T3 DMRS	DNA helicase
Solyc02g084400.4	Gain	CG	-4.64479	BABA2 T3 Primed and T3 DMRS	Protein kinase superfamily protein
Solyc02g084730.3	Gain	CHH	1.5591	BABA2 T3 Primed and T3 DMRS	rRNA adenine N(6)-methyltransferase
Solyc02g089780.3	Gain	CHG	-2.62174	BABA2 T3 Primed and T3 DMRS	dihydroflavonol 4-reductase/flavanone protein
Solyc02g092250.3	Loss	CG	3.19748	BABA2 T3 Primed and T3 DMRS	Cytochrome
Solyc03g043850.3	Gain	CG	-1.44514	BABA2 T3 Primed and T3 DMRS	cytochrome c oxidase subunit 6a, mitochondrial-like
Solyc04g056713.1	Loss	CHG	-2.18723	BABA2 T3 Primed and T3 DMRS	Aldehyde dehydrogenase family 2 member mitochondrial-like
Solyc05g047580.5	Gain	CHH	5.85319	BABA2 T3 Primed and T3 DMRS	Terpene cyclase/mutase family member
Solyc05g052240.3	Gain	CHH	-2.28545	BABA2 T3 Primed and T3 DMRS	Chalcone-flavonone isomerase family protein
Solyc06g066520.1	Gain	CG	6.21793	BABA2 T3 Primed and T3 DMRS	Avr9/Cf-9 rapidly elicited protein 146
Solyc07g063930.4	Gain	CHH	-1.37386	BABA2 T3 Primed and T3 DMRS	Organic cation/carnitine transporter 4
Solyc09g015170.4	Loss	CHH	4.26927	BABA2 T3 Primed and T3 DMRS	Receptor-like kinase
Solyc09g065180.3	Loss	CHH	-2.57246	BABA2 T3 Primed and T3 DMRS	binding protein precursor AF106660
