## Supplementary material for "Developmentally regulated generation of a systemic signal for long-lasting defence priming in tomato": Supp Table 3

### Sheet: Sheet 1
WGBS analysis
File name	Sample info	pair Reads	Final trim	% keep reads	Bismark map efficiency	Count of deduplicated leftover sequences	deduplicated	Chloroplast conversion	Methylation (adjusted)
									CG	CHG	CHH
23	Water_Fruit_1	24435841	23875438	0.977066	0.779	29314381	0.833579	0.990849	76.0972	50.236	14.8627
25	Water_Fruit_2	23097407	22562789	0.976854	0.802	28896421	0.799317	0.996637	76.741	50.1308	14.3516
28	Water_Fruit_3	19510824	19273169	0.987819	0.816	26559737	0.734602	0.984463	76.6896	50.4045	15.4561
31	BABA2_Fruit_1	21295939	20890219	0.980948	0.814	29209312	0.72908	0.995908	78.9755	52.2851	16.0341
32	BABA2_Fruit_2	22157685	21950272	0.990639	0.807	29567592	0.749391	0.990652	76.5774	50.4242	14.5626
33	BABA2_Fruit_3	21806492	21440441	0.983214	0.817	30046205	0.725765	0.990851	75.701	49.4435	14.6646
38	BABA12_Fruit_1	22559349	22157375	0.982181	0.799	30231228	0.746227	0.996395	76.2242	49.3215	14.4477
39	BABA12_Fruit_2	24394852	24155977	0.990208	0.822	32707234	0.745855	0.987267	76.9081	50.943	15.7963
43	BABA12_Fruit_3	21360777	21183908	0.99172	0.825	29228086	0.730831	0.996015	78.5855	52.49	15.8366
45	Water_T1_Leaf_1	22752626	22530112	0.99022	0.792	29395128	0.774027	0.993018	0.832149	0.514383	0.0754694
47	Water_T1_Leaf_2	24975154	24733437	0.990322	0.808	33463630	0.746337	0.984104	0.824679	0.51075	0.0669191
48	Water_T1_Leaf_3	28344313	24733437	0.872607	0.799	36519169	0.776149	0.990282	0.826885	0.511976	0.0673392
50	BABA2_T1_Leaf_1	20432945	20233663	0.990247	0.822	28483761	0.717354	0.99346	0.83252	0.514613	0.0715292
51	BABA2_T1_Leaf_2	22301674	22079972	0.990059	0.826	30443449	0.732561	0.989409	0.824178	0.506578	0.0712375
52	BABA2_T1_Leaf_3	21181957	20963617	0.989692	0.766	27001961	0.78446	0.993017	0.832148	0.51339	0.0844064
53	Water_T2_Leaf_1	26114444	25823243	0.988849	0.778	32951554	0.79251	0.993719	0.819818	0.512759	0.133158
54	Water_T2_Leaf_2	24201574	23863706	0.986039	0.802	31856829	0.759698	0.993115	0.833223	0.521385	0.134071
55	Water_T2_Leaf_3	23220386	23006414	0.990785	0.795	30206143	0.768731	0.99551	0.842202	0.531602	0.13738
57	BABA2_T2_Leaf_1	19988392	19778997	0.989524	0.773	25524898	0.783094	0.992169	0.830445	0.517912	0.124021
58	BABA2_T2_Leaf_2	25482820	25244573	0.990651	0.786	32386114	0.786844	0.991352	0.827779	0.519468	0.134824
60	BABA2_T2_Leaf_3	22698340	22443482	0.988772	0.779	29072512	0.780749	0.991095	0.844413	0.545102	0.137762
61	BABA12_T2_Leaf_1	22015057	21758794	0.98836	0.797	29071043	0.757285	0.995291	0.85396	0.56234	0.143322
62	BABA12_T2_Leaf_2	22212657	22012478	0.990988	0.803	29910128	0.742647	0.99492	0.840708	0.536262	0.131329
63	BABA12_T2_Leaf_3	23195348	22917493	0.988021	0.79	29993963	0.773334	0.992906	0.83007	0.513333	0.136028
sRNA seq
File name	Sample info	Raw reads	Q30(%)	GC(%)	Trimmed reads	% keep reads	% unique mapped
BG2	BABAgraft_2	19959791	97.42	46.69	19145291	95.9193	46.8
BG3	BABAgraft_3	30574838	97.72	47.29	28710994	93.904	45.8
BG4	BABAgraft_4	23727585	97.79	47.38	22175858	93.4602	44.3
HG1	Heterograft_1	38719834	97.86	45.86	36804179	95.0525	51.5
HG2	Heterograft_2	19963610	97.74	45.89	19082076	95.5843	51.7
HG	Heterograft_3	21856434	97.28	45.67	20226080	92.5406	51
HG4	Heterograft_4	31866748	97.43	46.81	28689305	90.029	46.5
MG1	Mockgraft_1	27014751	97.16	46.67	20087674	74.3582	52.9
MG4	Mockgraft_4	27088487	97.33	46.14	23370458	86.2745	49.6
MG2	Mockgraft_2	24581396	97.43	45.99	22485772	91.4748	48.2
MG3	Mockgraft_3	20627487	97.11	45.78	18877216	91.5149	50.3
BG1	BABAgraft_1	24259049	98.11	46.12	23712651	97.7477	47.1
T1 (leaf) RNA seq
File name	Sample info	Raw reads	Q30(%)	GC(%)	Total trimmed reads	% keep reads	% reads mapped
W1M	Water_Mock_1	51803948	89.78	42.33	50798196	98.0585	95.3
W2M	Water_Mock_2	53690042	90.04	42.56	49141288	91.5278	95.57
W3M	Water_Mock_3	40109840	90.07	42.27	39159780	97.6314	95.37
W1I	Water_Infected_1	50313540	90.09	42.19	49141288	97.6701	95.42
W2I	Water_Infected_2	45617656	91.04	42.27	44683436	97.9521	95.86
W3I	Water_Infected_3	45631668	89.74	42.61	44348044	97.187	91
B1M	BABA_Mock_1	40851822	89.99	42.39	39927348	97.737	95.46
B2M	BABA_Mock_2	44185444	90.2	42.52	43055922	97.4437	95.57
B3M	BABA_Mock_3	46567604	90.42	42.24	45528850	97.7694	95.57
B1I	BABA_Infected_1	47302672	89.66	42.32	46243914	97.7617	95.13
B2I	BABA_Infected_2	39501646	89.59	42.07	38585326	97.6803	95.12
B3I	BABA_Infected_3	44938524	90.19	42.25	43510104	96.8214	95.36
T3 (fruit) RNA seq
File name	Sample info	Raw reads	Q30(%)	GC(%)	Total trimmed reads	% keep reads	% reads mapped
R75	BABA2_Mock_1	39055300	90.11	40.15	38368058	98.2403	86.42
R83	BABA12_Mock_1	43482430	91.33	40.96	42866236	98.5829	89.82
R65	Water_Infected_1	49280052	91.97	40.96	48646432	98.7142	86.8
R81	BABA12_Infected_3	45704562	93.84	38.89	45546120	99.6533	76.21
R73	BABA2_Infected_3	47900494	92.42	41.41	47342570	98.8352	92.7
R78	BABA2_Mock_3	43236130	93.56	42.04	42993762	99.4394	95.18
R86	BABA12_Mock_2	51002738	91.82	42.53	50400948	98.8201	92.28
R77	BABA2_Mock_2	52223620	92.63	41.4	51659750	98.9203	94.47
R69	Water_Mock_2	41810214	93.23	41.11	41543184	99.3613	92.34
R70	Water_Mock_3	50049168	92.5	42.05	40787882	81.4956	92.27
R80	BABA12_Infected_2	41006294	93.53	41.45	40787882	99.4674	92.97
R71	BABA2_Infected_1	40816154	91.62	41.76	40250460	98.614	87.12
R68	Water_Mock_1	52604072	93.13	41.78	52149572	99.136	93.78
R79	BABA12_Infected_1	50529110	92.99	41.84	50010738	98.9741	91.32
R72	BABA2_Infected_2	43085718	93.33	41.75	42830784	99.4083	92.4
R66	Water_Infected_2	38404534	94.32	41.27	38250878	99.5999	94.17
R67	Water_Infected_3	49580848	92.87	41.87	49080970	98.9918	89.18
